# Macromolecular crowding and supersaturation protect hemodialysis patients from the onset of dialysis-related amyloidosis

**DOI:** 10.1101/2022.02.01.478730

**Authors:** Kichitaro Nakajima, Keiichi Yamaguchi, Masahiro Noji, César Aguirre, Kensuke Ikenaka, Hideki Mochizuki, Lianjie Zhou, Hirotsugu Ogi, Toru Ito, Ichiei Narita, Fumitake Gejyo, Hironobu Naiki, Suguru Yamamoto, Yuji Goto

## Abstract

Dialysis-related amyloidosis (DRA), a serious complication among long-term hemodialysis patients, is caused by amyloid fibrils of β_2_-microglobulin (β2m). Although high serum β2m levels and a long dialysis vintage are the primary and secondary risk factors for the onset of DRA, respectively, patients with these do not always develop DRA, indicating that there are additional risk factors. To clarify these unknown factors, we investigated the effects of human sera on β2m amyloid fibril formation. Although sera markedly inhibited amyloid fibril formation, the inhibitory effects were weaker for sera collected from dialysis patients than for control sera. When sera collected before and after maintenance dialysis treatments were compared, the latter inhibited amyloid fibril formation more than the former. These results indicate that, although the inhibitory effects of sera were deteriorated in long-term dialysis patients, they were ameliorated by maintenance dialysis treatments in the short term. Maintenance dialysis decreases the body weight by 5% and consequently increases the concentrations of serum components. Among these components, we found that serum albumin prevented amyloid fibril formation based on macromolecular crowding effects, and that the decreased serum albumin concentration in dialysis patients is a tertiary risk factor for the onset of DRA. The model was constructed assuming accumulative effects of three risk factors and may be useful for predicting the onset of DRA. Furthermore, the model suggested the importance of monitoring temporary and accumulated risks to prevent the development of amyloidoses in general, which occurs based on supersaturation-limited amyloid fibril formation in a crowded milieu.
