## Supplementary File 1 for "Macromolecular crowding and supersaturation protect hemodialysis patients from the onset of dialysis-related amyloidosis"

### Sheet: (A)
	age	Gender 1: male, 0 : female	Dialysis vintage [year]	BMI	Systolic blood pressure [mmHg]	Hb	Alb	Cre	BUN	CRP	eGFR	T-Chol	LDL	HDL	TG	AST	ALT	γGTP	T-Bil	ALP	血糖	Na	K	Cl	Ca	P	RBC	Ht	Plt	WBC	UA	TP	beta2m
DT(+) #1	65	1	6	26.1393	140	10.6	3.2	10.18	89.7	0.77	N.D.	138	70	60	42	19	14	13	0.2	148	85	138	4.5	100	9.7	4.1	352	31.6	17.6	3700	8.2	6.4	30.8
DT(+) #2	80	1	11	23.2434	146	11.8	3.2	10.91	58.5	0.42	N.D.	126	67	39	100	49	23	27	0.3	295	161	135	3.6	99	8.8	5.6	520	45.5	13.1	5400	9.3	7.4	34.7
DT(+) #3	68	1	6	22.2908	156	11.4	3.6	14.08	91.7	0.59	N.D.	177	105	56	82	8	8	16	0.5	132	87	138	4.9	104	9	4.2	473	41.5	14.9	3300	6.1	6.9	21.1
DT(+) #4	40	1	13	17.9584	112	11	3.2	12.42	79.1	0.04	N.D.	104	45	49	50	12	12	33	6.3	203	108	139	5.1	105	8.4	6.5	363	33.6	11.6	7100	7.8	6.3	27.4
DT(+) #5	72	0	2	22.0317	160	10	3.4	7.68	53.2	0.01	N.D.	160	91	32	188	7	8	12	0.2	178	89	143	4.4	104	8.8	2.8	376	35.9	28.1	5400	8.1	6.2	28.4
DT(+) #6	76	0	19	21.4844	150	9.8	3.2	9.97	52.3	0.058	N.D.	149	82	52	75	11	7	9	0.1	325	174	138	5.4	105	8.2	5.2	376	30.8	19.1	4600	5.3	6	17.8
DT(+) #7	73	0	14	17.898	151	12.1	3.1	10.03	41.3	0.126	N.D.	176	127	26	117	14	6	19	0.4	205	114	138	7.9	103	8.8	7.9	377	34	10	4800	8.5	6.3	22.5
DT(+) #8	72	1	18	21.5287	128	13.3	3.4	11.7	45.2	0.16	N.D.	153	75	57	105	13	5	39	0.2	299	82	139	5.1	102	8.6	4.5	431	34.9	26.6	4700	7.7	7.1	22.6
DT(+) #9	67	1	14	17.0762	165	13.7	3.2	10.21	62.6	0.65	N.D.	204	116	61	135	14	14	11	0.3	218	92	138	5.7	104	9.8	6.1	349	32.4	21.9	3900	7.2	6.3	23
DT(+) #10	68	1	14	20.149	104	10.2	3.2	10.31	64.1	1.64	N.D.	188	87	60	207	13	17	19	0.3	198	367	133	6	101	8.6	6.7	359	33.1	34.5	7000	6.1	6.4	13.6
DT(+) #11	53	0	16	18.4802	139	10.6	3.6	11.07	46.7	0.01	N.D.	161	75	62	72	25	13	54	0.8	205	102	139	3.9	109	8.8	5.6	379	37.3	14.6	2900	7	7	21.9
DT(+) #12	76	0	1	31.3641	142	10.9	3.2	5.85	56.8	0.06	N.D.	177	82	79	82	16	7	22	0.2	223	199	140	4.4	106	7.8	4.7	406	33.8	19.7	4700	6	6.6	21.6
DT(+) #13	74	0	3	19.5482	160	12.7	3.3	8.06	35	0.02	N.D.	116	63	36	87	5	6	16	0.3	160	106	138	5.7	104	7.8	3.9	324	30.9	19	6200	7.1	6.3	17.5
DT(+) #14	65	0	20	21.6444	142	9	2.9	8.08	36.9	0.01	N.D.	203	117	69	87	11	7	30	0.5	877	82	138	4.8	104	7.5	5.9	350	33.8	13.4	6900	8.6	6.2	19.2
DT(+) #15	70	1	22	21.2412	150	13.4	3.4	12.49	48.6	0.113	N.D.	166	114	33	94	15	7	9	0.8	267	118	140	4.3	106	8.3	5.2	360	32.7	20.3	4200	6.7	6.6	26.7
DT(+) #16	68	1	6	20.5503	149	9.5	3.3	10.81	56.3	0.042	N.D.	154	89	40	125	10	9	19	0.3	181	97	141	3.3	104	10.6	3.8	405	39.2	11.3	4800	7.1	6.6	20.4
DT(+) #17	66	0	1	22.9398	139	10.3	3.3	6.2	62.3	0.03	N.D.	135	74	38	118	30	24	38	0.4	224	121	139	5.6	103	9.1	5.4	409	40.8	17.9	7400	8.1	7	27.7
DT(+) #18	58	1	3	21.5451	138	10.7	3.4	14.97	83.6	1.96	N.D.	150	86	41	118	9	5	32	0.3	354	122	137	4.9	103	8.4	4.3	389	31.8	19.7	4300	4.5	6.9	30.7
DT(+) #19	62	1	28	18.3691	170	11.4	3.3	11.39	66.1	0.15	N.D.	157	91	45	106	12	7	15	0.3	288	102	139	5.7	106	8.7	3.6	331	30.4	17.6	3900	8.3	6.2	18.5
DT(+) #20	81	1	6	24.8325	128	10.6	3.5	10.81	54.2	0.03	N.D.	213	132	69	60	24	15	44	0.4	346	98	143	4.4	111	8.4	5.4	362	36.7	16	5200	7	6.1	27.7
DT(+) #21	55	1	38	14.7977	134	10.7	3.2	9.32	55.1	0.05	N.D.	108	64	30	73	15	11	9	0.6	161	95	136	4.3	106	8.3	4.5	333	28.8	7.2	2200	7.6	8.3	33.8
DT(+) #22	66	0	4	22.8928	132	14.7	3.5	12.06	44.1	0.02	N.D.	117	73	30	64	9	11	12	0.3	208	91	137	4.1	103	8.8	4	420	40.2	12.3	5000	8.1	6.7	20.3
DT(+) #23	86	1	2	16.8994	173	13.5	3.8	8.23	42	0.02	N.D.	115	45	49	106	15	12	40	0.3	183	100	143	5.2	110	8.5	5.5	324	29.3	20.8	5700	5.6	5.8	22.6
DT(+) #24	75	0	17	17.0771	132	10.3	3.6	9.26	67	0.09	N.D.	167	80	69	76	15	9	20	0.3	424	102	141	4.9	105	9.1	2.8	303	30.5	20.7	5400	7.2	6	16
DT(+) #25	72	0	4	23.0086	149	12.5	3.5	6.92	28.2	0.11	N.D.	155	71	72	65	21	10	110	0.4	612	180	139	3.6	107	8.3	5.2	391	37	15.2	6200	6.5	7.1	31.7
DT(+) #26	66	1	2	26.3545	181	10.9	3.4	11.3	53.1	0.292	N.D.	213	157	30	158	11	8	12	0.4	162	178	141	5	106	8.3	7.1	388	32.1	16.9	6300	7.7	6.5	20.5
DT(+) #27	68	1	3	22.4	142	9.8	3.8	9.53	64	0.805	N.D.	189	122	44	131	14	8	10	0.2	241	83	139	4.6	100	9.1	4.4	366	29.5	25.7	6300	8.1	6.4	25.2
DT(+) #28	77	1	2	25.9249	118	12.3	3.3	11.74	72.6	0.678	N.D.	151	68	30	241	11	7	21	0.2	219	175	138	4.9	103	7.7	7.9	416	37.7	17.6	5000	10	6	27.6
DT(+) #29	85	1	2	14.7728	140	10.8	3	8.12	57.1	0.796	N.D.	126	58	53	108	25	15	44	0.1	265	201	134	4.3	102	7.7	5.5	342	32.9	24.7	7300	8.3	5.9	22.1
DT(+) #30	79	0	2	19.5957	141	13.1	3.6	7.77	48.2	0.007	N.D.	179	114	48	79	14	9	10	0.4	212	122	140	5.1	106	8	5.2	416	40	19.3	5100	7.7	6.7	23.9
DT(-) #1	60	1	N.D.	21.4533	120	14.1	4.2	0.92	10.4	0.1	65.6	110	71	40	195	15	13	18	0.7	290	145	142	4.5	103	9.2	3	431	40.4	12.7	5400	6.2	6.9	1.7
DT(-) #2	77	0	N.D.	25.9898	135	9.4	3.8	0.58	10.4	0.113	74.8	142	65	N.D.	48	16	11	17	0.8	166	N.D.	140	5	104	9.3	3.6	471	41.4	20.5	3900	5.1	7.2	1.3
DT(-) #3	53	0	N.D.	29.7457	141	15.1	4.1	0.66	9.8	0.091	72.3	177	92	64	128	15	11	31	0.9	224	125	140	4.3	110	9	2.9	402	38.2	23.6	5300	4.4	6	1.4
DT(-) #4	78	1	N.D.	22.0386	137	13.5	3.8	0.73	14.3	0.03	78.4	172	93	47	125	21	10	30	0.4	346	202	136	4.7	106	9.2	2.7	473	39.8	27.4	5500	4.2	7.7	1.7
DT(-) #5	57	1	N.D.	22.742	138	14.4	4.2	0.98	14.9	0.095	62.2	204	107	45	429	43	35	56	0.2	266	326	135	4.2	101	9.1	3	414	29.8	45.9	8400	4.4	6.9	1.5
DT(-) #6	83	0	N.D.	25.4438	121	14.3	4.8	0.56	8.8	0.008	75.8	184	93	67	114	25	15	21	0.9	193	180	137	5.1	101	9.3	3.3	435	38.5	14.5	5300	4.1	6.8	1
DT(-) #7	79	1	N.D.	19.1001	123	13.7	3.8	0.86	25.3	0.315	65.3	157	84	44	187	27	29	149	0.4	270	88	138	4.3	105	9.4	3.6	423	38.9	21.3	5700	3.9	7.2	1.6
DT(-) #8	52	1	N.D.	22.7903	123	12.6	4.3	0.95	6.4	0.027	66	190	95	80	104	27	21	11	0.9	197	78	139	4.8	106	9.4	3.4	474	41.4	24.7	6100	4.8	6.7	1.2
DT(-) #9	23	1	N.D.	18.2238	112	14	4.7	0.94	14.9	0.01	84.4	220	134	76	60	21	13	15	0.5	268	84	140	4.2	106	11	2.5	408	35.2	20.5	4200	3.5	8	1
DT(-) #10	69	0	N.D.	31.2092	1243	14.3	3.8	0.68	15.2	0.088	64.9	168	78	66	90	35	24	25	0.8	249	89	144	4.1	107	9.6	4	488	43.4	22.8	4300	6.6	7	0.9
DT(-) #11	79	1	N.D.	21.2279	129	13.4	3.9	0.85	12.1	0.069	66.1	169	89	56	159	28	32	22	0.7	252	173	141	5.1	105	9.7	3.8	421	38.7	24.5	10000	5.5	8.2	1.5
DT(-) #12	64	1	N.D.	27.9402	140	13.7	3.7	0.9	15.9	0.195	66	194	112	71	49	21	16	12	0.6	221	104	140	4.9	106	9.1	2.3	433	41.1	19.8	5500	5.1	6.7	1.1
DT(-) #13	80	1	N.D.	24.4444	94	13.6	4.2	0.81	15.3	0.049	69.5	187	108	59	131	22	13	14	0.5	259	122	138	4	98	9.7	3.7	452	41.5	21.2	9800	3.4	7.6	1.1
DT(-) #14	49	0	N.D.	30.594	115	13.6	4.3	0.47	11.1	0.01	106.6	188	121	60	81	19	18	26	0.6	234	148	144	4.4	106	9.7	3.2	482	43.8	22.2	5300	6.1	7.1	1.5
DT(-) #15	78	0	N.D.	22.5069	142	13.5	4.2	0.8	12.8	0.043	52.4	146	99	32	112	17	16	10	0.8	205	93	143	3.8	106	9.3	3	381	35.4	27.6	5100	5.9	7.1	1.2
DT(-) #16	74	0	N.D.	29.1111	127	12.4	3.8	0.99	17.2	0.076	42.1	216	106	84	160	19	16	14	0.6	168	165	142	3.7	104	9.4	2.9	393	38.6	25.4	6700	5.6	6.9	2
DT(-) #17	63	0	N.D.	28.2797	128	13	3.9	0.84	12.2	0.142	52.8	210	126	65	130	28	24	27	0.5	273	104	142	4.3	105	9.4	3.5	454	38.9	28.1	5500	6.1	7.3	1
DT(-) #18	72	1	N.D.	23.8462	122	15.7	4.5	0.95	12.3	0.049	59.9	215	138	46	221	28	30	28	1.5	202	122	140	4.4	105	9.3	2.8	432	39.8	21	7700	7.4	7.5	1
DT(-) #19	83	1	N.D.	29.2157	132	14.7	4.1	0.86	18.9	0.125	64.1	195	120	56	107	21	16	48	1	266	124	142	5.3	104	9.5	3.2	475	43.1	14.8	5000	5.8	7.7	0.9
DT(-) #20	68	0	N.D.	25.1096	129	12.9	3.9	0.8	15.9	0.087	54.5	189	73	94	152	18	16	17	0.5	258	196	136	4.2	101	9.4	2.7	474	43	23.5	8300	4.7	7.3	1.1
DT(-) #21	74	1	N.D.	21.9076	145	14	3.8	0.9	21.8	0.3	46.8	153	91	31	234	29	27	27	0.4	306	107	138	4.8	103	9.5	2.2	500	47.2	24.7	9500	7.3	8.2	2.4
DT(-) #22	66	1	N.D.	33.045	136	16.3	3.9	1.18	12.3	0.374	48.6	215	123	71	138	26	17	8	0.6	236	102	140	4.4	105	9.1	3.3	413	38.1	26.1	4600	5.8	7.3	0.7
DT(-) #23	75	1	N.D.	23.3067	146	14.4	4.5	1.16	19.8	0.159	48.1	193	125	55	87	14	5	15	0.8	298	103	143	4.1	106	9.5	3.9	458	41.8	27.9	8000	3.4	6.3	1
DT(-) #24	75	1	N.D.	34.3634	129	16.2	3.7	1.89	30.7	0.583	28	203	140	40	309	20	25	47	0.5	182	129	141	4.6	108	9.2	2.8	516	52	17.2	6700	6.7	6.7	0.9
DT(-) #25	55	1	N.D.	23.1983	134	18.4	4.2	1.4	16.7	0.043	42.5	186	126	44	126	52	73	72	0.8	239	145	141	4	105	8.9	2.5	551	47.2	18.7	5000	5.8	7.2	1.4
DT(-) #26	75	1	N.D.	22.68	130	13.5	4.1	1.22	18.5	0.055	45	217	128	76	56	24	14	16	0.6	330	99	141	3.8	105	9.6	3.2	451	42.3	21.5	4800	4.2	7.3	0.6
DT(-) #27	70	0	N.D.	24.1217	156	14.7	4.5	0.77	14.3	0.037	56.4	204	101	86	66	17	12	13	0.6	275	86	136	5.4	98	9.4	3.4	459	41.5	32.8	4300	3.3	7.1	1.1
DT(-) #28	82	0	N.D.	21.7865	154	14.5	4.2	1	17.1	0.137	40.5	220	135	78	78	23	18	17	0.3	153	107	142	4.4	103	9.6	3.5	484	45.1	28.9	6200	2.6	6.7	0.8
DT(-) #29	69	0	N.D.	18.3951	114	15	4	0.71	14.3	0.015	61.9	236	151	47	187	25	19	30	0.6	268	98	141	4.7	107	9.7	2.5	449	40.4	15.8	5100	7.9	7.2	1.9
DT(-) #30	80	0	N.D.	22.1836	125	12.2	4.3	1.02	22.8	0.028	39.9	208	131	63	100	17	9	17	0.4	336	149	139	4.4	106	9.2	3.5	409	37.1	24.6	3900	3.7	8.1	1.9

### Sheet: (B)
	Hemodialysis	Non-dialysis
Number of patients	30	30
Case-mix
Age, years	69.0 (65.8–76.0)	73.0 (62.3, 78.3)
Sex, male/female	18/12	17/13
Body mass index, kg/m2	21.5 (18.3, 23.0)	23.6 (22.0, 28.5)
Cause of kidney disease, diabetes mellitus/chronic glomerulonephritis / Nephrosclerosis/ others	10/12/5/3	7/5/15/3
Systolic blood pressure, mm Hg	142 (134, 152)	129 (123, 140)
Duration of dialysis, years	6.0 (2.0, 16.3)	-
Laboratory values
Glomerular filtration rate, mL/min	-	62.1 (47.8, 67.0)
Urea nitrogen, mg/dL	55.7 (46.3, 64.6)	14.9 (12.2, 17.5)
Creatinine, mg/dL	10.20 (8.11, 11.47)	0.80 (0.76, 0.99)
Albumin, g/dL	3.3 (3.2, 3.5)	4.1 (3.8, 4.3)
Blood hemoglobin, g/dL	10.9 (10.3, 12.6)	14.0 (13.3, 14.7)
C-reactive protein, mg/dL	0.10 (0.03, 0.61)	0.08 (0.04, 0.14)

### Sheet: (C)
	Gender 1: male, 0 : female	age	Dialysis vintage	BMI	Hb	Alb	Ca	P	CRP	Kt/V
#1	0	79.7	6.3	26.5	10.7	3.7	8.7	4.5	1.39	1.44
#2	0	62.2	38.3	18.6	9.9	3.2	8.6	5.8	0.3	1.49
#3	0	62.8	26.3	22.7	11.1	3.2	9.4	6.2	0.02	1.71
#4	0	57.4	31.5	21.5	9.8	3.6	8.8	7.8	0.49	1.16
#5	0	60.6	29.3	20.1	11.3	3.1	9.3	5.9	0.1	1.68
#6	0	64.3	28.4	19.9	10.1	3.8	8.6	6.7	0.05	1.53
#7	0	60.3	28.2	18.2	10.9	3.5	8.1	5	0.34	1.61
#8	1	69.1	33.8	18.4	13.8	3.5	8.4	5.3	0.2	1.7
#9	0	78.1	45.4	22.7	9.9	3.3	9.2	5.5	0.05	1.61
#10	1	68.2	28.6	16.6	10.3	3.8	8.8	3.7	0.48	1.94
#11	0	74.3	27.7	23.1	7.1	3.1	8.2	4.2	2.03	1.42
#12	0	74	20.8	21.5	11.1	3.4	7.6	3.7	0.27	1.82
#13	0	78.3	23.5	23	11.7	3.3	8	6.1	1.27	1.4
#14	0	79.5	17.3	25.3	10.1	3.8	9.6	4	0.24	1.4
#15	0	54.6	38.7	20.2	11.8	3.8	8.9	4	0.28	1.86
#16	0	71	37.9	23.6	9.6	3.4	9	5.3	0.14	1.54
#17	0	75	26.8	18.5	13.3	3.4	9.9	6.7	0.11	1.73
#18	0	68.2	32.7	19.2	11.1	3.5	9.5	6.3	0.02	1.42
#19	0	68.3	27.9	19	9.3	3.7	9	4.7	0.09	1.93
#20	0	68.3	27.2	21.5	12.7	3.4	8.8	5.9	0.1	1.67
#21	0	60.7	28.9	22.4	7.8	3.2	11	5.6	0.04	1.34
#22	1	74.2	34.2	18.8	10	3.5	8.7	4	0.35	2.22
#23	0	71	42.4	17.4	9.5	3.6	10.8	8.7	0.18	2.11
#24	0	68.1	41.9	29.7	10.7	2.9	7.1	3.3	0.36	1.55
#25	0	61.6	26.8	25.9	10.9	3.5	8.9	3.3	0.2	1.18
#26	1	42.8	28.8	25	10.5	3.9	9.3	4.4	0.05	1.83
#27	0	65.8	33.1	23.7	10.7	3.4	9.6	4.4	0.22	1.74
#28	0	73.8	40.7	22.6	10.9	3.7	8.4	3.8	0.27	1.77

### Sheet: (D)
	Hemodialysis
Number of patients	28
Case-mix
Age, years	61.8 (65.8–74.2)
Sex, male/female	24/4
Body mass index, kg/m2	21.5 (18.9, 23.5)
Cause of kidney disease, diabetes mellitus/chronic glomerulonephritis / others	1/24/3
Systolic blood pressure, mm Hg	137 (129, 144)
Duration of dialysis, years	28.9 (26.9, 37.0)
Kt/V for urea	1.64 (1.43, 1.81)
Laboratory values
Albumin, g/dL	3.5 (3.3, 3.7)
Blood hemoglobin, g/dL	10.7 (9.9, 11.1)
Calcium, mg/dL	8.9 (8.5, 9.4)
Phosphate, mg/dL	5.2 (4.0, 6.1)
C-reactive protein, mg/dL	0.21 (0.09, 0.35)
b2-microglobulin, mg/L	23.6 (22.0, 28.1)
Parathyroid hormone, pg/mL	125 (64, 171)
